# A Risk-reward Examination of Sample Multiplexing Reagents for Single Cell RNA-Seq

**DOI:** 10.1101/2023.06.20.544880

**Authors:** Daniel V. Brown, Casey J.A. Anttila, Ling Ling, Patrick Grave, Tracey M. Baldwin, Ryan Munnings, Anthony J. Farchione, Vanessa L. Bryant, Amelia Dunstone, Christine Biben, Samir Taoudi, Tom S. Weber, Shalin H. Naik, Anthony Hadla, Holly E. Barker, Cassandra J. Vandenberg, Genevieve Dall, Clare L. Scott, Zachery Moore, James R. Whittle, Saskia Freytag, Sarah A. Best, Anthony T. Papenfuss, Sam W.Z. Olechnowicz, Sarah E. MacRaild, Stephen Wilcox, Peter F. Hickey, Daniela Amann-Zalcenstein, Rory Bowden

## Abstract

Single-cell RNA sequencing (scRNA-Seq) has emerged as a powerful tool for understanding cellular heterogeneity and function. However the choice of sample multiplexing reagents can impact data quality and experimental outcomes. In this study, we compared various multiplexing reagents, including MULTI-Seq, Hashtag antibody, and CellPlex, across diverse sample types such as human peripheral blood mononuclear cells (PBMCs), mouse embryonic brain and patient-derived xenografts (PDXs). We found that all multiplexing reagents worked well in cell types robust to *ex vivo* manipulation but suffered from signal-to-noise issues in more delicate sample types. We compared multiple demultiplexing algorithms which differed in performance depending on data quality. We find that minor improvements to laboratory workflows such as titration and rapid processing are critical to optimal performance. We also compared the performance of fixed scRNA-Seq kits and highlight the advantages of the Parse Biosciences kit for fragile samples. Highly multiplexed scRNA-Seq experiments require more sequencing resources, therefore we evaluated CRISPR-based destruction of non-informative genes to enhance sequencing value. Our comprehensive analysis provides insights into the selection of appropriate sample multiplexing reagents and protocols for scRNASeq experiments, facilitating more accurate and cost-effective studies.
