## Supplementary material for "A Risk-reward Examination of Sample Multiplexing Reagents for Single Cell RNA-Seq": Table S5

### Sheet: Fluorescent Detection oligos
Oligonucleotide	Sequence (* denotes phophorothioate bonds)	Comment
A647_FB2_detect	/5Alex647N/CCTTAGCCGCTAATAGGTGAGC	5' Alexa 647 modification
A594_FB2_detect	/5Alex594N/TTGCTAGGACCGGCCTTAAAGC	5' Alexa 594 modification
A594_FB1_detect	/5Alex594N/TTGCTAGGACCGGCCTTAAAGC	5' Alexa 594 modification
A647_Total-SeqC_detect	﻿/5Alex647N/CTGTCTCTTATACACATCTCCG	5' Alexa 647 modification
AF647_oligo_dT_detect	/5Alex647N/TTTTTTTTTTTTTTTTTTTTTTTTTTTTTT	5' Alexa 647 modification

### Sheet: Total-Seq A Hashtag Ab
Catalogue number	ID	Barcode	Experiment
394601	Human_HTO_1	GTCAACTCTTTAGCG	PBMC
394603	Human_HTO_2	TGATGGCCTATTGGG	PBMC
394605	Human_HTO_3	TTCCGCCTCTCTTTG	PBMC
394607	Human_HTO_4	AGTAAGTTCAGCGTA	PBMC
394609	Human_HTO_5	AAGTATCGTTTCGCA	PBMC
394611	Human_HTO_6	GGTTGCCAGATGTCA	PBMC
394613	Human_HTO_7	TGTCTTTCCTGCCAG	PBMC
394615	Human_HTO_8	CTCCTCTGCAATTAC	PBMC
682205	Nucleus_HTO_1	TTCCTGCCATTACTA	PDX nuclei
682207	Nucleus_HTO_2	CCGTACCTCATTGTT	PDX nuclei
682209	Nucleus_HTO_3	GGTAGATGTCCTCAG	PDX nuclei
682211	Nucleus_HTO_4	TGGTGTCATTCTTGA	PDX nuclei

### Sheet: Total-Seq A Hashtag primer
Oligonucleotide	Sequence (* denotes phophorothioate bonds)	Barcode	Comment
D_701_XLv3.1	CAAGCAGAAGACGGCATACGAGATCGAGTAATGTGACTGGAGTTCAGACGTGTGCTCTTCCGAT*C*T	CGAGTAAT	Library preparation primer
D_702_XLv3.1	CAAGCAGAAGACGGCATACGAGATTCTCCGGAGTGACTGGAGTTCAGACGTGTGCTCTTCCGAT*C*T	TCTCCGGA	Library preparation primer
D_703_XLv3.1	CAAGCAGAAGACGGCATACGAGATAATGAGCGGTGACTGGAGTTCAGACGTGTGCTCTTCCGAT*C*T	AATGAGCG	Library preparation primer
D_704_XLv3.1	CAAGCAGAAGACGGCATACGAGATGGAATCTCGTGACTGGAGTTCAGACGTGTGCTCTTCCGAT*C*T	GGAATCTC	Library preparation primer
D_705_XLv3.1	CAAGCAGAAGACGGCATACGAGATTTCTGAATGTGACTGGAGTTCAGACGTGTGCTCTTCCGAT*C*T	TTCTGAAT	Library preparation primer
D_706_XLv3.1	CAAGCAGAAGACGGCATACGAGATACGAATTCGTGACTGGAGTTCAGACGTGTGCTCTTCCGAT*C*T	ACGAATTC	Library preparation primer
D_707_XLv3.1	CAAGCAGAAGACGGCATACGAGATAGCTTCAGGTGACTGGAGTTCAGACGTGTGCTCTTCCGAT*C*T	AGCTTCAG	Library preparation primer
D_708_XLv3.1	CAAGCAGAAGACGGCATACGAGATGCGCATTAGTGACTGGAGTTCAGACGTGTGCTCTTCCGAT*C*T	GCGCATTA	Library preparation primer
D_709_XLv3.1	CAAGCAGAAGACGGCATACGAGATCATAGCCGGTGACTGGAGTTCAGACGTGTGCTCTTCCGAT*C*T	CATAGCCG	Library preparation primer
D_710_XLv3.1	CAAGCAGAAGACGGCATACGAGATTTCGCGGAGTGACTGGAGTTCAGACGTGTGCTCTTCCGAT*C*T	TTCGCGGA	Library preparation primer
D_711_XLv3.1	CAAGCAGAAGACGGCATACGAGATGCGCGAGAGTGACTGGAGTTCAGACGTGTGCTCTTCCGAT*C*T	GCGCGAGA	Library preparation primer
D_712_XLv3.1	CAAGCAGAAGACGGCATACGAGATCTATCGCTGTGACTGGAGTTCAGACGTGTGCTCTTCCGAT*C*T	CTATCGCT	Library preparation primer
SI-PCR primer	AATGATACGGCGACCACCGAGATCTACACTCTTTCCCTACACGACGC*T*C	NA	Library preparation primer
HTO additive primer v2	GTGACTGGAGTTCAGACGTGTGCTCTTCCGAT*C*T	NA	Preamplification primer

### Sheet: MULTI-Seq LMO
Oligonucleotide	Sequence (* denotes phophorothioate bonds)	Comment	Barcode
multiSeq_FB2_BC2	CCTTGGCACCCGAGAATTCCACCACAATGGCTCACCTATTAGCGGCTAAGG	Feature barcode 2 sequence	CCACAATG
multiSeq_FB2_BC3	CCTTGGCACCCGAGAATTCCATGAGACCTGCTCACCTATTAGCGGCTAAGG	Feature barcode 2 sequence	TGAGACCT
multiSeq_FB2_BC4	CCTTGGCACCCGAGAATTCCAGCACACGCGCTCACCTATTAGCGGCTAAGG	Feature barcode 2 sequence	GCACACGC
multiSeq_FB2_BC5	CCTTGGCACCCGAGAATTCCAAGAGAGAGGCTCACCTATTAGCGGCTAAGG	Feature barcode 2 sequence	AGAGAGAG
multiSeq_FB2_BC6	CCTTGGCACCCGAGAATTCCATCACAGCAGCTCACCTATTAGCGGCTAAGG	Feature barcode 2 sequence	TCACAGCA
multiSeq_FB2_BC7	CCTTGGCACCCGAGAATTCCAGAAAAGGGGCTCACCTATTAGCGGCTAAGG	Feature barcode 2 sequence	GAAAAGGG
multiSeq_FB2_BC8	CCTTGGCACCCGAGAATTCCACGAGATTCGCTCACCTATTAGCGGCTAAGG	Feature barcode 2 sequence	CGAGATTC
multiSeq_FB2_BC9	CCTTGGCACCCGAGAATTCCAGTAGCACTGCTCACCTATTAGCGGCTAAGG	Feature barcode 2 sequence	GTAGCACT
multiSeq_FB2_BC10	CCTTGGCACCCGAGAATTCCACGACCAGCGCTCACCTATTAGCGGCTAAGG	Feature barcode 2 sequence	CGACCAGC
multiSeq_FB2_BC11	CCTTGGCACCCGAGAATTCCATTAGCCAGGCTCACCTATTAGCGGCTAAGG	Feature barcode 2 sequence	TTAGCCAG
multiSeq_FB2_BC12	CCTTGGCACCCGAGAATTCCAGGACCCCAGCTCACCTATTAGCGGCTAAGG	Feature barcode 2 sequence	GGACCCCA
multiSeq_FB2_BC13	CCTTGGCACCCGAGAATTCCACCAACCGGGCTCACCTATTAGCGGCTAAGG	Feature barcode 2 sequence	CCAACCGG
multiSeq_FB1_BC14	CCTTGGCACCCGAGAATTCCATGACCGATGCTTTAAGGCCGGTCCTAGCAA	Feature barcode 1 sequence for testing
multiSeq_FB1_BC15	CCTTGGCACCCGAGAATTCCAGCAACGCCGCTTTAAGGCCGGTCCTAGCAA	Feature barcode 1 sequence for testing
MULTIseq_additive	CTTGGCACCCGAGAATT*C*C		Preamplification primer

### Sheet: Custom MULTI-Seq CMO
Oligonucleotide	Sequence (* denotes phophorothioate bonds)	Comment
CMO_Coanchor_N2	GTAACGATCCAGCTGTCACTCTGTCTCTTATACACATCTCCGAGCCCACGAGAC	Substituted Nextera Read 2
CMO_Anchor_N2	AGTGACAGCTGGATCGTTAC	Substituted Nextera Read 2
Nxt_multi_451	GTCTCGTGGGCTCGGAGATGTGTATAAGAGACAGTTCCTGCCATTACTAGCTCACCTATTAGCGGCTAAGG	Substituted Nextera Read 2
Nxt_multi_452	GTCTCGTGGGCTCGGAGATGTGTATAAGAGACAGCCGTACCTCATTGTTGCTCACCTATTAGCGGCTAAGG	Substituted Nextera Read 2
Nxt_multi_453	GTCTCGTGGGCTCGGAGATGTGTATAAGAGACAGGGTAGATGTCCTCAGGCTCACCTATTAGCGGCTAAGG	Substituted Nextera Read 2
Nxt_multi_455	GTCTCGTGGGCTCGGAGATGTGTATAAGAGACAGATGATGAACAGCCAGGCTCACCTATTAGCGGCTAAGG	Substituted Nextera Read 2
Nxt_multi_456	GTCTCGTGGGCTCGGAGATGTGTATAAGAGACAGCTCGAACGCTTATCGGCTCACCTATTAGCGGCTAAGG	Substituted Nextera Read 2
Nxt_multi_457	GTCTCGTGGGCTCGGAGATGTGTATAAGAGACAGCTTATCACCGCTCAAGCTCACCTATTAGCGGCTAAGG	Substituted Nextera Read 2
Nxt_multi_458	GTCTCGTGGGCTCGGAGATGTGTATAAGAGACAGTGACGCCGTTGTTGTGCTCACCTATTAGCGGCTAAGG	Substituted Nextera Read 2
Nxt_multi_459	GTCTCGTGGGCTCGGAGATGTGTATAAGAGACAGGCCTAGTATGATCCAGCTCACCTATTAGCGGCTAAGG	Substituted Nextera Read 2
Nxt_multi_460	GTCTCGTGGGCTCGGAGATGTGTATAAGAGACAGAGTCACAGTATTCCAGCTCACCTATTAGCGGCTAAGG	Substituted Nextera Read 2
Nxt_multi_462	GTCTCGTGGGCTCGGAGATGTGTATAAGAGACAGAACGCCAGTATGAACGCTCACCTATTAGCGGCTAAGG	Substituted Nextera Read 2
Nxt_multi_463	GTCTCGTGGGCTCGGAGATGTGTATAAGAGACAGGCTTCCGTATATCTGGCTCACCTATTAGCGGCTAAGG	Substituted Nextera Read 2
Nxt_multi_465	GTCTCGTGGGCTCGGAGATGTGTATAAGAGACAGCACTAGAGCTTGGATGCTCACCTATTAGCGGCTAAGG	Substituted Nextera Read 2
